# REMBRANDT: A high-throughput barcoded sequencing approach for COVID-19 screening

**DOI:** 10.1101/2020.05.16.099747

**Authors:** Dario Palmieri, Jalal Siddiqui, Anne Gardner, Richard Fishel, Wayne O. Miles

**Author notes:** Corresponding authors: DP, RF and WOM.

## Abstract

The Severe Acute Respiratory Syndrome Coronavirus-2 (SARS-CoV-2), also known as 2019 novel coronavirus (2019-nCoV), is a highly infectious RNA virus. A still-debated percentage of patients develop coronavirus disease 2019 (COVID-19) after infection, whose symptoms include fever, cough, shortness of breath and fatigue. Acute and life-threatening respiratory symptoms are experienced by 10-20% of symptomatic patients, particularly those with underlying medical conditions that includes diabetes, COPD and pregnancy. One of the main challenges in the containment of COVID-19 is the identification and isolation of asymptomatic/pre-symptomatic individuals. As communities re-open, large numbers of people will need to be tested and contact-tracing of positive patients will be required to prevent additional waves of infections and enable the continuous monitoring of the viral loads COVID-19 positive patients. A number of molecular assays are currently in clinical use to detect SARS-CoV-2. Many of them can accurately test hundreds or even thousands of patients every day. However, there are presently no testing platforms that enable more than 10,000 tests per day. Here, we describe the foundation for the REcombinase Mediated BaRcoding and AmplificatioN Diagnostic Tool (REMBRANDT), a high-throughput Next Generation Sequencing-based approach for the simultaneous screening of over 100,000 samples per day. The REMBRANDT protocol includes direct two-barcoded amplification of SARS-CoV-2 and control amplicons using an isothermal reaction, and the downstream library preparation for Illumina sequencing and bioinformatics analysis. This protocol represents a potentially powerful approach for community screening, a major bottleneck for testing samples from a large patient population for COVID-19.
