## Supplemental Information for "REMBRANDT: A high-throughput barcoded sequencing approach for COVID-19 screening"

### Sheet: Summary
Summary
Amplicon	Amplicon Sequence
N1 (SARS-CoV-2)	GACCCCAAAATCAGCGAAATGCACCCCGCATTACGTTTGGTGGACCCTCAGATTCAACTGGCAGTAACCAGAATGGAGAACGC
RNAse P (human)	GATTTGGACCTGCGAGCGGGTTCTGACCTGAAGGCTCTGCGCGGACTTGTGGAGACAGCCGCTC
Primers for in vitro transcription
T7_nCOV2_N1F	TAATACGACTCACTATAGGGgaccccaaaatcagcgaaat
nCOV2_N1R	tcatcggttaaaccagtagacctga
T7_RPP_F	TAATACGACTCACTATAGGGAGATTTGGACCTGCGAGCG
M13R	gcctccgaaaactgaaagacg
Primers for initial proof of concept experiments
Primer Name	Gene	F/R	Universal Primer (M13F/R)	barcode	Annealing
DP_N1_F	SARS-CoV-2-N1	F	TGTAAAACGACGGCCAGT	GTATC	GACCCCAAAATCAGCGAAATGCACCCCG
DP_N1_R	SARS-CoV-2-N1	R	CAGGAAACAGCTATGAC	GTATC	GCGTTCTCCATTCTGGTTACTGCCAGTTG
DP_RNP_F	Homo Sapiens RNaseP	F	TGTAAAACGACGGCCAGT	GTATC	GATTTGGACCTGCGAGCGGGTTCTGACCTG
DP_RNP_R	Homo Sapiens RNaseP	R	CAGGAAACAGCTATGAC	GTATC	GAGCGGCTGTCTCCACAAGTCCGCGCAG
Amplicon generated by REMBRANDT
N1 CoV-2	124bp
RNase P	102bp
Primers for extended validation
Name	Sequence	amount	purification
N1_F_bc001	TGTAAAACGACGGCCAGTCATGTGACCCCAAAATCAGCGAAATGCACCCCG	25nm	STD
N1_F_bc002	TGTAAAACGACGGCCAGTCGTATGACCCCAAAATCAGCGAAATGCACCCCG	25nm	STD
N1_F_bc003	TGTAAAACGACGGCCAGTCTAGTGACCCCAAAATCAGCGAAATGCACCCCG	25nm	STD
N1_F_bc004	TGTAAAACGACGGCCAGTCTATGGACCCCAAAATCAGCGAAATGCACCCCG	25nm	STD
N1_F_bc005	TGTAAAACGACGGCCAGTGATCTGACCCCAAAATCAGCGAAATGCACCCCG	25nm	STD
N1_F_bc006	TGTAAAACGACGGCCAGTGATTCGACCCCAAAATCAGCGAAATGCACCCCG	25nm	STD
N1_F_bc007	TGTAAAACGACGGCCAGTGTACTGACCCCAAAATCAGCGAAATGCACCCCG	25nm	STD
N1_F_bc008	TGTAAAACGACGGCCAGTGTATCGACCCCAAAATCAGCGAAATGCACCCCG	25nm	STD
N1_F_bc009	TGTAAAACGACGGCCAGTTAGCTGACCCCAAAATCAGCGAAATGCACCCCG	25nm	STD
N1_F_bc010	TGTAAAACGACGGCCAGTTAGTCGACCCCAAAATCAGCGAAATGCACCCCG	25nm	STD
N1_F_bc011	TGTAAAACGACGGCCAGTTGACTGACCCCAAAATCAGCGAAATGCACCCCG	25nm	STD
N1_F_bc012	TGTAAAACGACGGCCAGTTGATCGACCCCAAAATCAGCGAAATGCACCCCG	25nm	STD
N1_R_bc001	CAGGAAACAGCTATGACGTATCGCGTTCTCCATTCTGGTTACTGCCAGTTG	25nm	STD
N1_R_bc002	CAGGAAACAGCTATGACCATGTGCGTTCTCCATTCTGGTTACTGCCAGTTG	25nm	STD
N1_R_bc003	CAGGAAACAGCTATGACCTAGTGCGTTCTCCATTCTGGTTACTGCCAGTTG	25nm	STD
N1_R_bc004	CAGGAAACAGCTATGACGATCTGCGTTCTCCATTCTGGTTACTGCCAGTTG	25nm	STD
N1_R_bc005	CAGGAAACAGCTATGACGTACTGCGTTCTCCATTCTGGTTACTGCCAGTTG	25nm	STD
N1_R_bc006	CAGGAAACAGCTATGACTAGCTGCGTTCTCCATTCTGGTTACTGCCAGTTG	25nm	STD
N1_R_bc007	CAGGAAACAGCTATGACTGACTGCGTTCTCCATTCTGGTTACTGCCAGTTG	25nm	STD
N1_R_bc008	CAGGAAACAGCTATGACTGATCGCGTTCTCCATTCTGGTTACTGCCAGTTG	25nm	STD
Positive Control
GACCCCAAAATCAGCGAAATGCACCCCGCATatgcTTTccTccAgggTgAGATTCAACTGGCAGTAACCAGAATGGAGAACGC

### Sheet: Barcoded primers
Forward Primer name	Sequence										Reverse Primer name	Sequence
COV-N1-FOR-BC001	TGTAAAACGACGGCCAGTCCTGAACCGACCCCAAAATCAGCGAAATGCACCCCG										COV-N1-REV-BC001	CAGGAAACAGCTATGACTCCATTCAGCGTTCTCCATTCTGGTTACTGCCAGTTG
COV-N1-FOR-BC002	TGTAAAACGACGGCCAGTTATCCAGTGACCCCAAAATCAGCGAAATGCACCCCG										COV-N1-REV-BC002	CAGGAAACAGCTATGACATACGGATGCGTTCTCCATTCTGGTTACTGCCAGTTG
COV-N1-FOR-BC003	TGTAAAACGACGGCCAGTGAGATAACGACCCCAAAATCAGCGAAATGCACCCCG										COV-N1-REV-BC003	CAGGAAACAGCTATGACATATGGGAGCGTTCTCCATTCTGGTTACTGCCAGTTG
COV-N1-FOR-BC004	TGTAAAACGACGGCCAGTACACAGGCGACCCCAAAATCAGCGAAATGCACCCCG										COV-N1-REV-BC004	CAGGAAACAGCTATGACCATGCCATGCGTTCTCCATTCTGGTTACTGCCAGTTG
COV-N1-FOR-BC005	TGTAAAACGACGGCCAGTAGCCTACTGACCCCAAAATCAGCGAAATGCACCCCG										COV-N1-REV-BC005	CAGGAAACAGCTATGACCCGTGAGAGCGTTCTCCATTCTGGTTACTGCCAGTTG
COV-N1-FOR-BC006	TGTAAAACGACGGCCAGTATGCACCTGACCCCAAAATCAGCGAAATGCACCCCG										COV-N1-REV-BC006	CAGGAAACAGCTATGACATTGTCCAGCGTTCTCCATTCTGGTTACTGCCAGTTG
COV-N1-FOR-BC007	TGTAAAACGACGGCCAGTCATGGAATGACCCCAAAATCAGCGAAATGCACCCCG										COV-N1-REV-BC007	CAGGAAACAGCTATGACGCACCAGAGCGTTCTCCATTCTGGTTACTGCCAGTTG
COV-N1-FOR-BC008	TGTAAAACGACGGCCAGTCAGTTCCAGACCCCAAAATCAGCGAAATGCACCCCG										COV-N1-REV-BC008	CAGGAAACAGCTATGACTTACCGGGGCGTTCTCCATTCTGGTTACTGCCAGTTG
COV-N1-FOR-BC009	TGTAAAACGACGGCCAGTCCGTATATGACCCCAAAATCAGCGAAATGCACCCCG										COV-N1-REV-BC009	CAGGAAACAGCTATGACCTTAGTGGGCGTTCTCCATTCTGGTTACTGCCAGTTG
COV-N1-FOR-BC010	TGTAAAACGACGGCCAGTGCTGAAGAGACCCCAAAATCAGCGAAATGCACCCCG										COV-N1-REV-BC010	CAGGAAACAGCTATGACCGCATAGTGCGTTCTCCATTCTGGTTACTGCCAGTTG
COV-N1-FOR-BC011	TGTAAAACGACGGCCAGTTCTCGCCTGACCCCAAAATCAGCGAAATGCACCCCG										COV-N1-REV-BC011	CAGGAAACAGCTATGACGAAGCGATGCGTTCTCCATTCTGGTTACTGCCAGTTG
COV-N1-FOR-BC012	TGTAAAACGACGGCCAGTCGCAAGCTGACCCCAAAATCAGCGAAATGCACCCCG										COV-N1-REV-BC012	CAGGAAACAGCTATGACTACCTACGGCGTTCTCCATTCTGGTTACTGCCAGTTG
COV-N1-FOR-BC013	TGTAAAACGACGGCCAGTTATCTGTGGACCCCAAAATCAGCGAAATGCACCCCG										COV-N1-REV-BC013	CAGGAAACAGCTATGACACAAACTGGCGTTCTCCATTCTGGTTACTGCCAGTTG
COV-N1-FOR-BC014	TGTAAAACGACGGCCAGTGCCGAATGGACCCCAAAATCAGCGAAATGCACCCCG										COV-N1-REV-BC014	CAGGAAACAGCTATGACCGTTGAGGGCGTTCTCCATTCTGGTTACTGCCAGTTG
COV-N1-FOR-BC015	TGTAAAACGACGGCCAGTTACTGCAGGACCCCAAAATCAGCGAAATGCACCCCG										COV-N1-REV-BC015	CAGGAAACAGCTATGACCCTATCAGGCGTTCTCCATTCTGGTTACTGCCAGTTG
COV-N1-FOR-BC016	TGTAAAACGACGGCCAGTCATGTTGAGACCCCAAAATCAGCGAAATGCACCCCG										COV-N1-REV-BC016	CAGGAAACAGCTATGACTGTGTACGGCGTTCTCCATTCTGGTTACTGCCAGTTG
COV-N1-FOR-BC017	TGTAAAACGACGGCCAGTATAGAGTCGACCCCAAAATCAGCGAAATGCACCCCG										COV-N1-REV-BC017	CAGGAAACAGCTATGACGTCGTCTAGCGTTCTCCATTCTGGTTACTGCCAGTTG
COV-N1-FOR-BC018	TGTAAAACGACGGCCAGTTAACCTCAGACCCCAAAATCAGCGAAATGCACCCCG										COV-N1-REV-BC018	CAGGAAACAGCTATGACAAGAACGTGCGTTCTCCATTCTGGTTACTGCCAGTTG
COV-N1-FOR-BC019	TGTAAAACGACGGCCAGTATTAGCTGGACCCCAAAATCAGCGAAATGCACCCCG										COV-N1-REV-BC019	CAGGAAACAGCTATGACTAGGCTGTGCGTTCTCCATTCTGGTTACTGCCAGTTG
COV-N1-FOR-BC020	TGTAAAACGACGGCCAGTTCACGCTCGACCCCAAAATCAGCGAAATGCACCCCG										COV-N1-REV-BC020	CAGGAAACAGCTATGACCGAATTGCGCGTTCTCCATTCTGGTTACTGCCAGTTG
COV-N1-FOR-BC021	TGTAAAACGACGGCCAGTGCATCACGGACCCCAAAATCAGCGAAATGCACCCCG										COV-N1-REV-BC021	CAGGAAACAGCTATGACCCCAGCTAGCGTTCTCCATTCTGGTTACTGCCAGTTG
COV-N1-FOR-BC022	TGTAAAACGACGGCCAGTCTGAATCAGACCCCAAAATCAGCGAAATGCACCCCG										COV-N1-REV-BC022	CAGGAAACAGCTATGACAAAGCTCGGCGTTCTCCATTCTGGTTACTGCCAGTTG
COV-N1-FOR-BC023	TGTAAAACGACGGCCAGTAGGACGGTGACCCCAAAATCAGCGAAATGCACCCCG										COV-N1-REV-BC023	CAGGAAACAGCTATGACGTTGACATGCGTTCTCCATTCTGGTTACTGCCAGTTG
COV-N1-FOR-BC024	TGTAAAACGACGGCCAGTGAACGTAGGACCCCAAAATCAGCGAAATGCACCCCG										COV-N1-REV-BC024	CAGGAAACAGCTATGACATGGTCTCGCGTTCTCCATTCTGGTTACTGCCAGTTG
COV-N1-FOR-BC025	TGTAAAACGACGGCCAGTTGTCACCGGACCCCAAAATCAGCGAAATGCACCCCG										COV-N1-REV-BC025	CAGGAAACAGCTATGACTATGCACCGCGTTCTCCATTCTGGTTACTGCCAGTTG
COV-N1-FOR-BC026	TGTAAAACGACGGCCAGTACCTTGAAGACCCCAAAATCAGCGAAATGCACCCCG										COV-N1-REV-BC026	CAGGAAACAGCTATGACACTGTTAGGCGTTCTCCATTCTGGTTACTGCCAGTTG
COV-N1-FOR-BC027	TGTAAAACGACGGCCAGTGTGGTTCCGACCCCAAAATCAGCGAAATGCACCCCG										COV-N1-REV-BC027	CAGGAAACAGCTATGACGGCTAAGAGCGTTCTCCATTCTGGTTACTGCCAGTTG
COV-N1-FOR-BC028	GACCCCAAAATCAGCGAAATGCACCCCGTGTAAAACGACGGCCAGTTATGGTGT										COV-N1-REV-BC028	CAGGAAACAGCTATGACGAATACACGCGTTCTCCATTCTGGTTACTGCCAGTTG
COV-N1-FOR-BC029	TGTAAAACGACGGCCAGTGTTCACAAGACCCCAAAATCAGCGAAATGCACCCCG										COV-N1-REV-BC029	CAGGAAACAGCTATGACCAAGGTGCGCGTTCTCCATTCTGGTTACTGCCAGTTG
COV-N1-FOR-BC030	TGTAAAACGACGGCCAGTCTGGCTCTGACCCCAAAATCAGCGAAATGCACCCCG										COV-N1-REV-BC030	CAGGAAACAGCTATGACTGACCTCAGCGTTCTCCATTCTGGTTACTGCCAGTTG
COV-N1-FOR-BC031	TGTAAAACGACGGCCAGTGGCTCTTGGACCCCAAAATCAGCGAAATGCACCCCG										COV-N1-REV-BC031	CAGGAAACAGCTATGACGGCTCCAAGCGTTCTCCATTCTGGTTACTGCCAGTTG
COV-N1-FOR-BC032	TGTAAAACGACGGCCAGTCGAACAGTGACCCCAAAATCAGCGAAATGCACCCCG										COV-N1-REV-BC032	CAGGAAACAGCTATGACGATCGGTCGCGTTCTCCATTCTGGTTACTGCCAGTTG
COV-N1-FOR-BC033	TGTAAAACGACGGCCAGTGGTTAGCAGACCCCAAAATCAGCGAAATGCACCCCG										COV-N1-REV-BC033	CAGGAAACAGCTATGACCCAGGGATGCGTTCTCCATTCTGGTTACTGCCAGTTG
COV-N1-FOR-BC034	TGTAAAACGACGGCCAGTAGACGCTGGACCCCAAAATCAGCGAAATGCACCCCG										COV-N1-REV-BC034	CAGGAAACAGCTATGACCGGCGTAAGCGTTCTCCATTCTGGTTACTGCCAGTTG
COV-N1-FOR-BC035	TGTAAAACGACGGCCAGTTTGCTAGGGACCCCAAAATCAGCGAAATGCACCCCG										COV-N1-REV-BC035	CAGGAAACAGCTATGACACCCAGTGGCGTTCTCCATTCTGGTTACTGCCAGTTG
COV-N1-FOR-BC036	TGTAAAACGACGGCCAGTCTCCGGTTGACCCCAAAATCAGCGAAATGCACCCCG										COV-N1-REV-BC036	CAGGAAACAGCTATGACGTACAGGAGCGTTCTCCATTCTGGTTACTGCCAGTTG
COV-N1-FOR-BC037	TGTAAAACGACGGCCAGTCACCTCAGGACCCCAAAATCAGCGAAATGCACCCCG										COV-N1-REV-BC037	CAGGAAACAGCTATGACAGTTGCTGGCGTTCTCCATTCTGGTTACTGCCAGTTG
COV-N1-FOR-BC038	TGTAAAACGACGGCCAGTGTTAATGCGACCCCAAAATCAGCGAAATGCACCCCG										COV-N1-REV-BC038	CAGGAAACAGCTATGACGATCCAGCGCGTTCTCCATTCTGGTTACTGCCAGTTG
COV-N1-FOR-BC039	TGTAAAACGACGGCCAGTTCTAAGGAGACCCCAAAATCAGCGAAATGCACCCCG										COV-N1-REV-BC039	CAGGAAACAGCTATGACTGCTTGATGCGTTCTCCATTCTGGTTACTGCCAGTTG
COV-N1-FOR-BC040	TGTAAAACGACGGCCAGTCGAACTTCGACCCCAAAATCAGCGAAATGCACCCCG										COV-N1-REV-BC040	CAGGAAACAGCTATGACACATAGGTGCGTTCTCCATTCTGGTTACTGCCAGTTG
COV-N1-FOR-BC041	TGTAAAACGACGGCCAGTAGTAGAGGGACCCCAAAATCAGCGAAATGCACCCCG										COV-N1-REV-BC041	CAGGAAACAGCTATGACATGCGGCAGCGTTCTCCATTCTGGTTACTGCCAGTTG
COV-N1-FOR-BC042	TGTAAAACGACGGCCAGTACCGCATCGACCCCAAAATCAGCGAAATGCACCCCG										COV-N1-REV-BC042	CAGGAAACAGCTATGACGCGAATTAGCGTTCTCCATTCTGGTTACTGCCAGTTG
COV-N1-FOR-BC043	TGTAAAACGACGGCCAGTATTACCGAGACCCCAAAATCAGCGAAATGCACCCCG										COV-N1-REV-BC043	CAGGAAACAGCTATGACGCTAGGGTGCGTTCTCCATTCTGGTTACTGCCAGTTG
COV-N1-FOR-BC044	TGTAAAACGACGGCCAGTAGTTGTTGGACCCCAAAATCAGCGAAATGCACCCCG										COV-N1-REV-BC044	CAGGAAACAGCTATGACGGGACTACGCGTTCTCCATTCTGGTTACTGCCAGTTG
COV-N1-FOR-BC045	TGTAAAACGACGGCCAGTACGCTGTCGACCCCAAAATCAGCGAAATGCACCCCG										COV-N1-REV-BC045	CAGGAAACAGCTATGACTTTGGACAGCGTTCTCCATTCTGGTTACTGCCAGTTG
COV-N1-FOR-BC046	TGTAAAACGACGGCCAGTATTGGCAAGACCCCAAAATCAGCGAAATGCACCCCG										COV-N1-REV-BC046	CAGGAAACAGCTATGACAGATCCCAGCGTTCTCCATTCTGGTTACTGCCAGTTG
COV-N1-FOR-BC047	TGTAAAACGACGGCCAGTCTAGGATTGACCCCAAAATCAGCGAAATGCACCCCG										COV-N1-REV-BC047	CAGGAAACAGCTATGACCGCCAATCGCGTTCTCCATTCTGGTTACTGCCAGTTG
COV-N1-FOR-BC048	TGTAAAACGACGGCCAGTTGAAGGATGACCCCAAAATCAGCGAAATGCACCCCG										COV-N1-REV-BC048	CAGGAAACAGCTATGACTGCGTTACGCGTTCTCCATTCTGGTTACTGCCAGTTG
COV-N1-FOR-BC049	TGTAAAACGACGGCCAGTAGTCCGAAGACCCCAAAATCAGCGAAATGCACCCCG										COV-N1-REV-BC049	CAGGAAACAGCTATGACCACTACCCGCGTTCTCCATTCTGGTTACTGCCAGTTG
COV-N1-FOR-BC050	TGTAAAACGACGGCCAGTTTCAGTAGGACCCCAAAATCAGCGAAATGCACCCCG										COV-N1-REV-BC050	CAGGAAACAGCTATGACTCAGGCCTGCGTTCTCCATTCTGGTTACTGCCAGTTG
COV-N1-FOR-BC051	TGTAAAACGACGGCCAGTCACTTCGTGACCCCAAAATCAGCGAAATGCACCCCG										COV-N1-REV-BC051	CAGGAAACAGCTATGACCCTTTGGAGCGTTCTCCATTCTGGTTACTGCCAGTTG
COV-N1-FOR-BC052	TGTAAAACGACGGCCAGTAGGATGCCGACCCCAAAATCAGCGAAATGCACCCCG										COV-N1-REV-BC052	CAGGAAACAGCTATGACTTCCATGAGCGTTCTCCATTCTGGTTACTGCCAGTTG
COV-N1-FOR-BC053	TGTAAAACGACGGCCAGTAGGAATGGGACCCCAAAATCAGCGAAATGCACCCCG										COV-N1-REV-BC053	CAGGAAACAGCTATGACCCTAAATCGCGTTCTCCATTCTGGTTACTGCCAGTTG
COV-N1-FOR-BC054	TGTAAAACGACGGCCAGTACCACCACGACCCCAAAATCAGCGAAATGCACCCCG										COV-N1-REV-BC054	CAGGAAACAGCTATGACACGGCGATGCGTTCTCCATTCTGGTTACTGCCAGTTG
COV-N1-FOR-BC055	TGTAAAACGACGGCCAGTCGATACGCGACCCCAAAATCAGCGAAATGCACCCCG										COV-N1-REV-BC055	CAGGAAACAGCTATGACTACATGTGGCGTTCTCCATTCTGGTTACTGCCAGTTG
COV-N1-FOR-BC056	TGTAAAACGACGGCCAGTTGTTCTCGGACCCCAAAATCAGCGAAATGCACCCCG										COV-N1-REV-BC056	CAGGAAACAGCTATGACTAACCCTAGCGTTCTCCATTCTGGTTACTGCCAGTTG
COV-N1-FOR-BC057	TGTAAAACGACGGCCAGTCGCTTCTGGACCCCAAAATCAGCGAAATGCACCCCG										COV-N1-REV-BC057	CAGGAAACAGCTATGACCTCGTACCGCGTTCTCCATTCTGGTTACTGCCAGTTG
COV-N1-FOR-BC058	TGTAAAACGACGGCCAGTTCCGTCAAGACCCCAAAATCAGCGAAATGCACCCCG										COV-N1-REV-BC058	CAGGAAACAGCTATGACAACTTCTGGCGTTCTCCATTCTGGTTACTGCCAGTTG
COV-N1-FOR-BC059	TGTAAAACGACGGCCAGTGAACGATTGACCCCAAAATCAGCGAAATGCACCCCG										COV-N1-REV-BC059	CAGGAAACAGCTATGACAGAGCACCGCGTTCTCCATTCTGGTTACTGCCAGTTG
COV-N1-FOR-BC060	TGTAAAACGACGGCCAGTAGGTCTCCGACCCCAAAATCAGCGAAATGCACCCCG										COV-N1-REV-BC060	CAGGAAACAGCTATGACATGTCGGGGCGTTCTCCATTCTGGTTACTGCCAGTTG
COV-N1-FOR-BC061	TGTAAAACGACGGCCAGTGGTGTCTTGACCCCAAAATCAGCGAAATGCACCCCG										COV-N1-REV-BC061	CAGGAAACAGCTATGACATCATTGCGCGTTCTCCATTCTGGTTACTGCCAGTTG
COV-N1-FOR-BC062	TGTAAAACGACGGCCAGTTGTACGACGACCCCAAAATCAGCGAAATGCACCCCG										COV-N1-REV-BC062	CAGGAAACAGCTATGACCTCCCAAAGCGTTCTCCATTCTGGTTACTGCCAGTTG
COV-N1-FOR-BC063	TGTAAAACGACGGCCAGTCTGTAAGTGACCCCAAAATCAGCGAAATGCACCCCG										COV-N1-REV-BC063	CAGGAAACAGCTATGACCTTCGGCTGCGTTCTCCATTCTGGTTACTGCCAGTTG
COV-N1-FOR-BC064	TGTAAAACGACGGCCAGTTCAGGTACGACCCCAAAATCAGCGAAATGCACCCCG										COV-N1-REV-BC064	CAGGAAACAGCTATGACGAGCTGCTGCGTTCTCCATTCTGGTTACTGCCAGTTG
COV-N1-FOR-BC065	TGTAAAACGACGGCCAGTGCAAGAAGGACCCCAAAATCAGCGAAATGCACCCCG										COV-N1-REV-BC065	CAGGAAACAGCTATGACCTCGAAGTGCGTTCTCCATTCTGGTTACTGCCAGTTG
COV-N1-FOR-BC066	TGTAAAACGACGGCCAGTACGTAGCCGACCCCAAAATCAGCGAAATGCACCCCG										COV-N1-REV-BC066	CAGGAAACAGCTATGACTGAAACCTGCGTTCTCCATTCTGGTTACTGCCAGTTG
COV-N1-FOR-BC067	TGTAAAACGACGGCCAGTGGCTTCAAGACCCCAAAATCAGCGAAATGCACCCCG										COV-N1-REV-BC067	CAGGAAACAGCTATGACGAGTTATCGCGTTCTCCATTCTGGTTACTGCCAGTTG
COV-N1-FOR-BC068	TGTAAAACGACGGCCAGTTCCGATGGGACCCCAAAATCAGCGAAATGCACCCCG										COV-N1-REV-BC068	CAGGAAACAGCTATGACCCACACCTGCGTTCTCCATTCTGGTTACTGCCAGTTG
COV-N1-FOR-BC069	TGTAAAACGACGGCCAGTGAATTCTCGACCCCAAAATCAGCGAAATGCACCCCG										COV-N1-REV-BC069	CAGGAAACAGCTATGACTCGTTTGAGCGTTCTCCATTCTGGTTACTGCCAGTTG
COV-N1-FOR-BC070	TGTAAAACGACGGCCAGTCACGCACAGACCCCAAAATCAGCGAAATGCACCCCG										COV-N1-REV-BC070	CAGGAAACAGCTATGACCAGTCAGGGCGTTCTCCATTCTGGTTACTGCCAGTTG
COV-N1-FOR-BC071	TGTAAAACGACGGCCAGTGAACACCGGACCCCAAAATCAGCGAAATGCACCCCG										COV-N1-REV-BC071	CAGGAAACAGCTATGACCTTTCATGGCGTTCTCCATTCTGGTTACTGCCAGTTG
COV-N1-FOR-BC072	TGTAAAACGACGGCCAGTCTGGACAAGACCCCAAAATCAGCGAAATGCACCCCG										COV-N1-REV-BC072	CAGGAAACAGCTATGACAATCGTAGGCGTTCTCCATTCTGGTTACTGCCAGTTG
COV-N1-FOR-BC073	TGTAAAACGACGGCCAGTGAATCAGCGACCCCAAAATCAGCGAAATGCACCCCG										COV-N1-REV-BC073	CAGGAAACAGCTATGACCAACTATCGCGTTCTCCATTCTGGTTACTGCCAGTTG
COV-N1-FOR-BC074	TGTAAAACGACGGCCAGTCCTTAGTCGACCCCAAAATCAGCGAAATGCACCCCG										COV-N1-REV-BC074	CAGGAAACAGCTATGACCGGAATATGCGTTCTCCATTCTGGTTACTGCCAGTTG
COV-N1-FOR-BC075	TGTAAAACGACGGCCAGTCTTGGTTGGACCCCAAAATCAGCGAAATGCACCCCG										COV-N1-REV-BC075	CAGGAAACAGCTATGACGGCAACCAGCGTTCTCCATTCTGGTTACTGCCAGTTG
COV-N1-FOR-BC076	TGTAAAACGACGGCCAGTCTCACTTAGACCCCAAAATCAGCGAAATGCACCCCG										COV-N1-REV-BC076	CAGGAAACAGCTATGACAATCCTCTGCGTTCTCCATTCTGGTTACTGCCAGTTG
COV-N1-FOR-BC077	TGTAAAACGACGGCCAGTTCGCCAGAGACCCCAAAATCAGCGAAATGCACCCCG										COV-N1-REV-BC077	CAGGAAACAGCTATGACGACATTTCGCGTTCTCCATTCTGGTTACTGCCAGTTG
COV-N1-FOR-BC078	TGTAAAACGACGGCCAGTATGCCGCAGACCCCAAAATCAGCGAAATGCACCCCG										COV-N1-REV-BC078	CAGGAAACAGCTATGACTCGGTTTCGCGTTCTCCATTCTGGTTACTGCCAGTTG
COV-N1-FOR-BC079	TGTAAAACGACGGCCAGTCTGTTGGCGACCCCAAAATCAGCGAAATGCACCCCG										COV-N1-REV-BC079	CAGGAAACAGCTATGACCTATGGCCGCGTTCTCCATTCTGGTTACTGCCAGTTG
COV-N1-FOR-BC080	TGTAAAACGACGGCCAGTGACTCGCAGACCCCAAAATCAGCGAAATGCACCCCG										COV-N1-REV-BC080	CAGGAAACAGCTATGACTGGTGGAGGCGTTCTCCATTCTGGTTACTGCCAGTTG
COV-N1-FOR-BC081	TGTAAAACGACGGCCAGTGCACTAGAGACCCCAAAATCAGCGAAATGCACCCCG										COV-N1-REV-BC081	CAGGAAACAGCTATGACGCAGACTAGCGTTCTCCATTCTGGTTACTGCCAGTTG
COV-N1-FOR-BC082	TGTAAAACGACGGCCAGTGTTAGGAAGACCCCAAAATCAGCGAAATGCACCCCG										COV-N1-REV-BC082	CAGGAAACAGCTATGACGATCATTGGCGTTCTCCATTCTGGTTACTGCCAGTTG
COV-N1-FOR-BC083	TGTAAAACGACGGCCAGTACCGAGTTGACCCCAAAATCAGCGAAATGCACCCCG										COV-N1-REV-BC083	CAGGAAACAGCTATGACTAGTGTCAGCGTTCTCCATTCTGGTTACTGCCAGTTG
COV-N1-FOR-BC084	TGTAAAACGACGGCCAGTTACATCTGGACCCCAAAATCAGCGAAATGCACCCCG										COV-N1-REV-BC084	CAGGAAACAGCTATGACGTCTCGAGGCGTTCTCCATTCTGGTTACTGCCAGTTG
COV-N1-FOR-BC085	TGTAAAACGACGGCCAGTGGTAGAATGACCCCAAAATCAGCGAAATGCACCCCG										COV-N1-REV-BC085	CAGGAAACAGCTATGACTGGCAGGAGCGTTCTCCATTCTGGTTACTGCCAGTTG
COV-N1-FOR-BC086	TGTAAAACGACGGCCAGTGAGGATATGACCCCAAAATCAGCGAAATGCACCCCG										COV-N1-REV-BC086	CAGGAAACAGCTATGACGCTTAGATGCGTTCTCCATTCTGGTTACTGCCAGTTG
COV-N1-FOR-BC087	TGTAAAACGACGGCCAGTGAGATTGTGACCCCAAAATCAGCGAAATGCACCCCG										COV-N1-REV-BC087	CAGGAAACAGCTATGACGTGAGACGGCGTTCTCCATTCTGGTTACTGCCAGTTG
COV-N1-FOR-BC088	TGTAAAACGACGGCCAGTTTGAGTCTGACCCCAAAATCAGCGAAATGCACCCCG										COV-N1-REV-BC088	CAGGAAACAGCTATGACGGGAGATCGCGTTCTCCATTCTGGTTACTGCCAGTTG
COV-N1-FOR-BC089	TGTAAAACGACGGCCAGTTGCTCCGAGACCCCAAAATCAGCGAAATGCACCCCG										COV-N1-REV-BC089	CAGGAAACAGCTATGACTGGTTCAAGCGTTCTCCATTCTGGTTACTGCCAGTTG
COV-N1-FOR-BC090	TGTAAAACGACGGCCAGTTTCGTTGTGACCCCAAAATCAGCGAAATGCACCCCG										COV-N1-REV-BC090	CAGGAAACAGCTATGACTGAGAGATGCGTTCTCCATTCTGGTTACTGCCAGTTG
COV-N1-FOR-BC091	TGTAAAACGACGGCCAGTTGATTGCCGACCCCAAAATCAGCGAAATGCACCCCG										COV-N1-REV-BC091	CAGGAAACAGCTATGACACGGTACCGCGTTCTCCATTCTGGTTACTGCCAGTTG
COV-N1-FOR-BC092	TGTAAAACGACGGCCAGTAAACGGCCGACCCCAAAATCAGCGAAATGCACCCCG										COV-N1-REV-BC092	CAGGAAACAGCTATGACTTCACTAGGCGTTCTCCATTCTGGTTACTGCCAGTTG
COV-N1-FOR-BC093	TGTAAAACGACGGCCAGTCCAGCAAAGACCCCAAAATCAGCGAAATGCACCCCG										COV-N1-REV-BC093	CAGGAAACAGCTATGACACCACCAGGCGTTCTCCATTCTGGTTACTGCCAGTTG
COV-N1-FOR-BC094	TGTAAAACGACGGCCAGTAACTGAGCGACCCCAAAATCAGCGAAATGCACCCCG										COV-N1-REV-BC094	CAGGAAACAGCTATGACTGTACAGCGCGTTCTCCATTCTGGTTACTGCCAGTTG
COV-N1-FOR-BC095	TGTAAAACGACGGCCAGTGCAGTGTGGACCCCAAAATCAGCGAAATGCACCCCG										COV-N1-REV-BC095	CAGGAAACAGCTATGACACGAGTTCGCGTTCTCCATTCTGGTTACTGCCAGTTG
COV-N1-FOR-BC096	TGTAAAACGACGGCCAGTTAACCAAGGACCCCAAAATCAGCGAAATGCACCCCG										COV-N1-REV-BC096	CAGGAAACAGCTATGACGTTAACGGGCGTTCTCCATTCTGGTTACTGCCAGTTG
